# Efflux pump gene amplifications bypass necessity of multiple target mutations for resistance against dual-targeting antibiotic

**DOI:** 10.1101/2022.11.30.518202

**Authors:** Kalinga Pavan T. Silva, Ganesh Sundar, Anupama Khare

## Abstract

The rise of antimicrobial resistance has motivated the development of antibiotics that have multiple cellular targets, to theoretically reduce the frequency of resistance evolution, but adaptive trajectories and genetic determinants of resistance against such antibiotics are understudied. Here we investigate these in methicillin resistant *Staphylococcus aureus* (MRSA) using experimental evolution of ten independent populations in the presence of delafloxacin (DLX), a novel fluoroquinolone that targets both DNA gyrase and topoisomerase IV. We show that coding sequence mutations and genomic amplifications of the gene encoding a poorly characterized efflux pump, SdrM, lead to the evolution of high DLX resistance, circumventing the requirement for mutations in the target enzymes. Almost all of our evolved populations had one of two SdrM coding sequence mutations, which led to moderate DLX resistance. Additionally, these populations had 13 distinct genomic amplifications, each containing *sdrM* and two adjacent genes encoding efflux pumps, which resulted in up to 100-fold higher DLX resistance. While increased *sdrM* expression provided the selective advantage of the amplification in the DLX evolution, the adjacent efflux pumps hitchhiking in the genomic amplification contributed to cross-resistance against the aminoglycoside streptomycin. Finally, lack of *sdrM* necessitated mutations in both DNA gyrase and topoisomerase IV to evolve DLX resistance, and the presence of *sdrM* thus increased the frequency of resistance evolution. Our study highlights that instead of reduced rates of resistance, evolution of resistance to antibiotics with multiple cellular targets can involve alternate high-frequency evolutionary paths such as genomic amplifications of efflux pumps, that may cause unexpected alterations of the fitness landscape, including antibiotic cross-resistance.
