## Supplementary Table 1 for "Efflux pump gene amplifications bypass necessity of multiple target mutations for resistance against dual-targeting antibiotic"

### Sheet: Original_evolution
Sample name	Type	Passage #	DLX concentration during selection
P1.2	Population	2	0.7
P1.4	Population	4	2
P1.6	Population	6	8
P1.7	Population	7	16
P1.9	Population	9	64
1a	Isolate	10 (terminal)	128
1b	Isolate	10 (terminal)	128
1c	Isolate	10 (terminal)	128
P2.2	Population	2	0.25
P2.4	Population	4	1
P2.6	Population	6	4
P2.8	Population	8	16
2a	Isolate	10 (terminal)	64
2b	Isolate	10 (terminal)	64
2c	Isolate	10 (terminal)	64
P3.2	Population	2	0.25
P3.4	Population	4	1
P3.6	Population	6	4
P3.8	Population	8	16
3a	Isolate	9 (terminal)	32
3b	Isolate	9 (terminal)	32
3c	Isolate	9 (terminal)	32
P4.2	Population	2	0.5
P4.4	Population	4	2
P4.6	Population	6	8
P4.9	Population	9	64
4a	Isolate	10 (terminal)	128
4b	Isolate	10 (terminal)	128
4c	Isolate	10 (terminal)	128
P5.2	Population	2	0.5
P5.4	Population	4	2
P5.6	Population	6	8
P5.9	Population	9	64
5a	Isolate	10 (terminal)	128
5b	Isolate	10 (terminal)	128
5c	Isolate	10 (terminal)	128
P6.2	Population	2	0.5
P6.4	Population	4	2
P6.6	Population	6	8
P6.7	Population	7	16
6a	Isolate	7 (terminal)	16
6b	Isolate	7 (terminal)	16
6c	Isolate	7 (terminal)	16
P7.2	Population	2	0.2
P7.4	Population	4	0.8
P7.6	Population	6	4
P7.8	Population	8	16
7a	Isolate	10 (terminal)	64
7b	Isolate	10 (terminal)	64
7c	Isolate	10 (terminal)	64
P8.2	Population	2	0.4
P8.4	Population	4	2
P8.6	Population	6	8
P8.8	Population	8	32
P8.9	Population	9	64
8a	Isolate	10 (terminal)	128
8b	Isolate	10 (terminal)	128
8c	Isolate	10 (terminal)	128
P9.2	Population	2	0.4
P9.4	Population	4	2
P9.6	Population	6	8
P9.7	Population	7	16
9a	Isolate	10 (terminal)	128
9b	Isolate	10 (terminal)	128
9c	Isolate	10 (terminal)	128
P10.2	Population	2	0.4
P10.4	Population	4	2
P10.6	Population	6	8
P10.9	Population	9	64
10a	Isolate	10 (terminal)	128
10b	Isolate	10 (terminal)	128
10c	Isolate	10 (terminal)	128

### Sheet: sdrM_Tn_evolution
Sample name	Type	Passage #	DLX concentration during selection
WT-P11.4	Population	4	1
WT-P11.7	Population	7	8
WT-P11.10	Population	10	64
WT-P12.4	Population	4	1
AT-P12.8	Population	8	8
WT-P12.12	Population	12	64
WT-P13.5	Population	5	1
WT-P13.7	Population	7	4
Tn-P1.6	Population	6	1
Tn-P1.9	Population	9	8
Tn-P1.12	Population	12	64
Tn-P2.3	Population	3	0.3
Tn-P2.6	Population	6	1
Tn-P2.7	Population	7	2
Tn-P2.9	Population	9	8
Tn-P2.10	Population	10	16
Tn-P3.5	Population	5	0.75
Tn-P3.7	Population	7	2
Tn-P3.9	Population	9	8
Tn-P3.10	Population	10	16
Tn-P3.12	Population	12	64
Tn_3b	Isolate	12 (Terminal)	64
