## Supplementary Table 2 for "Efflux pump gene amplifications bypass necessity of multiple target mutations for resistance against dual-targeting antibiotic"

### Sheet: Populations
Sample	sdrM	Efflux pump amplification	gyrA	gyrB	parC	parE	lmrS
P1.2
P1.4		Yes
P1.6	A268S	Yes
P1.7	A268S	Yes
P1.9	A268S	Yes				D432G	M413K
P1. 10	A268S	Yes				D432G	M413K
P2.2		Yes
P2.4		Yes
P2.6		Yes		W592R (30.4%)		D432G (91.8%)
P2.7		Yes		W592R (76.0%)		D432G
P2.8		Yes		W592R(39.5%)		D432G
P2. 10		Yes	S85P	W592R		D432G
P3.2		Yes
P3.4		Yes
P3.6	Y363H (36.1%)	Yes
P3.7	Y363H (61.2%)	Yes
P3.8	Y363H(63.7%)	Yes			S520R (66%)
P3.9	Y363H(73.2%)	Yes			S520R
P4.2		Yes
P4.4		Yes
P4.5		Yes
P4.6		Yes		R458L		S437P
P4.7		Yes		R458L		S437P
P4.9	Y363H (43.7%)	Yes		R458L		S437P
P4. 10	Y363H (60.8%)	Yes		R458L		S437P
P5.2		Yes
P5.4
P5.5		Yes		R458L (78.1%)	E84K (83.3%)
P5.6		Yes		R458L	E84K
P5.7		Yes		R458L	E84K
P5.9		Yes		R458L	E84K
P5. 10	A268S (11.8%)			R458L	E84K
P6.1		Yes
P6.2		Yes
P6.4		Yes
P6.5	A268S (32.4%)	Yes
P6.6	A268S (43.5%), Intergenic (16.8%)	Yes
P6.7	A268S (52.5%), Intergenic (17.6%), another intergenic (29.3%)	Yes
P7.2
P7.4		Yes
P7.6		Yes
P7.7		Yes
P7.8		Yes		R458L		P585S
P7. 10	Y363H (64.4%)	Yes		R458L		P585S
P8.2		Yes
P8.4		Yes
P8.6	A268S(37.1%)	Yes
P8.7	A268S (30.4%)
P8.8	A268S (41.5%)	Yes			A116V (83.8%)
P8.9	A268S (72.1%)	Yes	E88K		A116V
P8. 10	A268S (73.6%)	Yes	E88K		A116V
P9.2						D432G
P9.4		Yes				D432G
P9.5		Yes	E88K (86.8%)			D432G
P9.6		Yes	E88K			D432G
P9.7			E88K			D432G
P9. 10		Yes	E88K			D432G
P10.2	A268S	Yes	E88K		A116V
P10.4	A268S		E88K		A116V
P10.6	A268S	Yes	E88K		A116V
P10.7	A268S	Yes	E88K		A116V
P10.9	A268S	Yes	E88K		A116V
P10. 10	A268S	Yes	E88K		A116V

### Sheet: Isolates
Isolate	sdrM	Efflux pump amplification	gyrA	gyrB	parC	parE	lmrS
1a	A268S					D432G	M413K
1b	A268S	Yes				D432G	M413K
1c	A268S	Yes				D432G	M413K
2a		Yes	S85P	W592R		D432G
2b		Yes	S85P	W592R		D432G
2c		Yes	S85P	W592R		D432G
3a	Y363H				S520R
3b	Y363H(58.8%)	Yes			S520R
3c	Y363H	Yes			S520R
4a	Y363H(53.8%)			R458L		S437P
4b	Y363H(53.2%)			R458L		S437P
4c	Y363H			R458L		S437P
5a				R458L	E84K
5b	A268S (48.6%)	Yes		R458L	E84K
5c	A268S			R458L	E84K
6a	A268S(48.8%), intergenic(33.9%)
6b					Δ3 bp
6c	A268S(45.2%), intergenic (40.0%)	Yes
7a	Y363H(70.5%)	Yes		R458L		P585S
7b	Y363H(60.5%)			R458L		P585S
7c	Y363H(68.3%)	Yes		R458L		P585S
8a	A268S (42.5%)	Yes	E88K		A116V
8b	A268S (50.5%)	Yes	E88K		A116V
8c	A268S (58.8%)	Yes	E88K		A116V
9a		Yes	E88K			D432G
9b		Yes	E88K			D432G
9c		Yes	E88K			D432G
10a	A268S		E88K		A116V
10b	A268S	Yes	E88K		A116V
10c	A268S		E88K		A116V

### Sheet: 1.7a_4.2a_6c
Isolate	Gene	Position	Mutation	Amino acid change	Allele frequency	Efflux pump amplification
1.7a	pyrC (dihydroorotase)	1211534	Δ4 bp	coding (122‑125/1275 nt)	1	Yes
	sdrM (MFS transporter)	2303211	C→A	A268S (GCT→TCT)	1
4.2a						Yes
6c	accD (acetyl‑CoA carboxylase carboxyl transferase subunit beta)	1811014	C→A	K32N (AAG→AAT)	1	Yes
	sdrM (MFS transporter)	2303211	C→A	A268S (GCT→TCT)	0.452
	sdrM (MFS transporter)/hemolysin III	2304176	C→G	intergenic (‑164/+13)	0.4
	asp3 (accessory Sec system protein)	2807669	A→T	P115P (CCT→CCA)	1
3a	B7H15_03480 ← / ← B7H15_0348(conjugal transfer protein/hypothetical protein)	695997	+GG	intergenic (‑4/+8)	1	No
	parC (DNA topoisomerase 4 subunit A)	1390612	C→A	S520R (AGC→AGA)	1
	B7H15_11610 ← / → B7H15_11615 (hypothetical protein/hypothetical protein)	2212253	Δ2 bp	intergenic (‑39/‑102)	1
	sdrM (MFS transporter)	2302926	A→G	Y363H (TAT→CAT)	1
Tn_3b	gyrB (DNA gyrase subunit B)	5890	G→T	R458L (CGA→CTA)	1	No
	gyrA (DNA gyrase subunit A)	6750	G→A	E88K (GAA→AAA)	1
	B7H15_04935 (Ornithine aminotransferase 2)	953397	Δ4 bp	coding (656‑659/1191 nt)	1
	B7H15_05880 (heme uptake system protein IsdE)	1143203	Δ4 bp	coding (810‑813/879 nt)	1
	B7H15_05915 (phenylalanine‑‑tRNA ligase subunit beta)	1150339	+G	coding (2389/2403 nt)	1
	parE (DNA topoisomerase IV) subunit B	1388356	A→G	D432G (GAT→GGT)	1
	alpha/beta hydrolase	2722313	+AA	coding (484/831 nt)	1
