## Supplementary Table 3 for "Efflux pump gene amplifications bypass necessity of multiple target mutations for resistance against dual-targeting antibiotic"

### Sheet: Amplifications
Original Evolution
Amplification type	Populations	Isolates	Homology between fragments	Terminal 1 of junction	Terminal 2 of junction	Location of Terminal 1	Location of Terminal 2	Genes Amplified	Samples used to confirm junction via PCR on genomic DNA
1	P4.2	4.2a	No	2293340	2306323	tRNA-Gln / tRNA-Tyr	B7H15_RS12090 (metal-dependent hydrolase)	tRNA-Tyr, tRNA-Val, tRNA-Glu, tRNA-Asn, 5S, 23S, 16S, B7H15_RS12055, P-loop NTPase, lmrS, sepA, sdrM, hemolysin III, UDPGP type I	6c, 4.2a
	P5.2 (1 of 2)
	P6.1 (1 of 2), P6.4, P6.5, P6.6 (1 of 3), P6.7 (1 of 3)	6a*, 6b*, 6c
2	P10.6 (1 of 2), P10.7 (1 of 2)		CATT	2293837	2304617	rrf (5s rRNA) / B7H15_RS12045 (23S rRNA)	B7H15_RS12080 (hemolysin III family)	23S, 16S, B7H15_RS12055, P-loop NTPase, lmrS, sepA, sdrM	P10.7
3	P8.2, P8.4, P8.6, P8.7*, P8.8, P8.9, P8.10	8a-c	No	2294193	2305342	B7H15_RS12045 (23S rRNA)	B7H15_RS12085 (UDPGP type I family)	16S, B7H15_RS12055, P-loop NTPase, lmrS, sepA, sdrM, hemolysin III	P10.6
	P10.2, P10.6 (1 of 2), P10.7 (1 of 2), P10.8, P10.9, P10.10	10a*, 10b, 10c*
4	P9.4, P9.5, P9.6, P9.7*, P9.10	9a-c	A	2294304	2307074	B7H15_RS12045 (23S rRNA)	B7H15_RS12095 (hypothetical)	16S, B7H15_RS12055, P-loop NTPase, lmrS, sepA, sdrM, hemolysin III, UDPGP type I, metal-dependent hydrolase	9c
5	P4.4 (1 of 2), P4.5 (1 of 2)		No	2294339	2304367	B7H15_RS12045 (23S rRNA)	B7H15_RS12080 (hemolysin III family)	16S, B7H15_RS12055, P-loop NTPase, lmrS, sepA, sdrM	P4.4
6	P6.6 (1 of 3)		T	2294671	2304302	B7H15_RS12045 (23S rRNA)	B7H15_RS12080 (hemolysin III family)	16S, B7H15_RS12055, P-loop NTPase, lmrS, sepA, sdrM	P6.6
7	P6.6 (1 of 3), P6.7 (1 of 3)		No	2294714	2304133	B7H15_RS12045 (23S rRNA)	B7H15_RS12075 (sdrM) / B7H15_RS12080 (hemolysin III family)	16S, B7H15_RS12055, P-loop NTPase, lmrS, sepA, sdrM	P6.7
8	P5.2 (1 of 2), P5.4* , P5.5, P5.6, P5.7, P5.9, P5.10*	5b, 5c*	AGCGCTCCA	2295538	2306599	B7H15_RS12045 (23S rRNA)	B7H15_RS12090 (metal-dependent hydrolase)	16S, B7H15_RS12055, P-loop NTPase, lmrS, sepA, sdrM, hemolysin III, UDPGP type I	5b
	P6.1 (1 of 2)
9	P1.6, P1.7, P1.9, P1.10 (The amplified fragment containing sdrM (2297577 – 2304929) is followed by a second amplified fragment containing a part of the yjiH gene (2307677 – 2308090). The junctions are 2297577/2308090 and 2304929/2307677)	1.7a, 1b, 1c	ACCCAACATCTC (16SrRNA:YjiH)/CTTCTGTTGCAGT (hemolysin III:YjiH)	2297577	2304929	B7H15_RS12050 (16S rRNA)	B7H15_RS12080 (hemolysin III family)	B7H15_RS12055, P-loop NTPase, lmrS, sepA, sdrM	1.7a
10	P4.4 (1 of 2). P4.5 (1 of 2)		ACCCAACATCTC	2297577	2308090	B7H15_RS12050 (16S rRNA)	B7H15_RS12100 (yjiH family)	B7H15_RS12055, P-loop NTPase, lmrS, sepA, sdrM, hemolysin III, UDPGP type I, metal-dependent hydrolase, B7H15_RS12095	P4.4
	P6.2
11	P6.7 (1 of 3)		ACCACCTG	2297611	2305780	B7H15_RS12050 (16S rRNA)	B7H15_RS12085 (UDPGP type I family)	B7H15_RS12055, P-loop NTPase, lmrS, sepA, sdrM, hemolysin III	P6.7
12	P1.4		T	2297628	2306796	B7H15_RS12050 (16S rRNA)	B7H15_RS12090 (metal-dependent hydrolase) / B7H15_RS12095 (hypothetical)	B7H15_RS12055, P-loop NTPase, lmrS, sepA, sdrM, hemolysin III, UDPGP type I, metal-dependent hydrolase	4a
	P2.4, P2.6, P2.7, P2.8, P2.10	2a-c
	P3.2, P3.4 , P3.6, P3.7, P3.8, P3.9	3b, 3c
	P4.6, P4.7 , P4.9, P4.10	4a*, 4b*
13	P2.2		No	2298351	2305252	B7H15_RS12050 (16S rRNA)	B7H15_RS12085 (UDPGP type I family)	B7H15_RS12055, P-loop NTPase, lmrS, sepA, sdrM, hemolysin III	7c
	P7.4, P7.6, P7.7, P7.8, P7.10	7a, 7b*, 7c
2nd WT Evolution (performed with sdrM::Tn)
Amplification type	Populations	Isolates	Homology between fragments	Terminal 1 of junction	Terminal 2 of junction	Location of Terminal 1	Location of Terminal 2	Genes Amplified	Samples used to confirm via PCR on genomic DNA
14	WT-P11.4, WT-P11.7, WT-P11.10		No	2296461	2306538	B7H15_RS12045 (23S rRNA)	B7H15_RS12090 (metal-dependent hydrolase)	16S, B7H15_RS12055, P-loop NTPase, lmrS, sepA, sdrM, hemolysin III, UDPGP type I	WT-P11.10
15	WT-P12.12*		No	2296178	2305540	B7H15_RS12045 (23S rRNA)	B7H15_12085 (uridylyltransferase)	16S, B7H15_RS12055, P-loop NTPase, lmrS, sepA, sdrM, hemolysin III	WT-P12.12
16	WT-P13.5, WT-P13.7		ATCAAT	2299189	2319129	B7H15_12060 (chromosome partitioning protein ParA)	B7H15_12145 (IS5/IS1182 family transposase)	lmrS, sepA, sdrM, hemolysin III, UDPGP type I, metal-dependent hydrolase, B7H15_RS12095, YjiH family protein, B7H15_RS12105, iron ABC transporter permease, B7H15_RS12115, B7H15_RS12120, sfaC, sfaB, sfaA, sfaD	WT-P13.7
* Novel junction is present, but copy number is below the threshold used in the study to define the presence of the amplification.
(1 of ) Have multiple amplifications.
